# Novel ratio-metric features enable the identification of new driver genes across cancer types

**DOI:** 10.1101/2020.01.17.910075

**Authors:** Malvika Sudhakar, Raghunathan Rengaswamy, Karthik Raman

## Abstract

An emergent area of cancer genomics has been the identification of driver genes. Driver genes confer a selective growth advantage to the cell and push it towards tumorigenesis. Functionally, driver genes can be divided into two categories, tumour suppressor genes (TSGs) and oncogenes (OGs), which have distinct mutation type profiles. While several driver genes have been discovered, many remain undiscovered, especially those that are mutated at a low frequency across samples. The current methods are not sufficient to predict all driver genes because the underlying characteristics of these genes are not yet well understood. Thus, to predict novel genes, we need to define new features and models that are not biased and identify genes that might otherwise be overshadowed by mutation profiles of recurrent driver genes. In this study, we define new features and build a model to identify novel driver genes. We overcome overfitting and show that certain mutation types such as nonsense mutations are more important for classification. Some known cancer driver genes, which are predicted by the model as TSGs with high probability are ARID1A, TP53, and RB1. In addition to these known genes, potential driver genes predicted are CD36, ZNF750 and ARHGAP35 as TSGs and TAB3 as an oncogene. Overall, our approach surmounts the issue of low recall and bias towards genes with high mutation rates and predicts potential novel driver genes for further experimental screening.
