## Supplementary material for "Novel ratio-metric features enable the identification of new driver genes across cancer types": Table S1

### Sheet: Sheet1
Sr no	Feature	CV1	CV2	CV3	CV4	CV5	Average rank
1	LOF/tot	1	2	3	2	3	2.2
2	MissenseEntr	2	5	7	1	13	5.6
3	LOF/benign	13	4	4	4	4	5.8
4	LOF/kb	3	10	9	3	16	8.2
5	NonsenseEntr	5	1	6	5	29	9.2
6	Missense/tot	13	12	1	14	6	9.2
7	LOF/missense	13	8	16	11	1	9.8
8	HiMisFreq	10	6	2	21	17	11.2
9	LOF/silent	13	23	5	7	8	11.2
10	Compound/benign	11	3	14	21	10	11.8
11	Missense/kb	6	14	15	8	18	12.2
12	TotLOF	12	23	16	10	2	12.6
13	HiFSFreq	13	9	16	18	7	12.6
14	Damaging/kb	13	11	16	19	5	12.8
15	avgPolyphen2	13	7	16	15	20	14.2
16	Compound/kB	13	21	16	9	15	14.8
17	Damaging/Lofi	13	13	16	21	11	14.8
18	Hifi/benign	8	22	16	6	26	15.6
19	Splicing/tot	4	15	8	21	32	16
20	HiNonsenseFreq	13	23	16	21	9	16.4
21	Inframe/kb	13	20	16	21	12	16.4
22	Hifi/Lofi	13	18	16	17	19	16.6
23	Splicing/silent	7	16	10	21	30	16.8
24	Damaging/benign	13	23	16	21	14	17.4
25	Mifi/kb	13	23	16	13	23	17.6
26	Silent/kb	13	17	13	21	24	17.6
27	HiSplicFreq	13	23	16	16	21	17.8
28	TotMissense	9	23	11	21	27	18.2
29	FSEntr	13	23	12	12	33	18.6
30	Splicing/benign	13	19	16	21	25	18.8
31	Missense/benign	13	23	16	21	22	19
32	TotMifi	13	23	16	20	28	20
33	Missense/silent	13	23	16	21	31	20.8
34	TotSplicing	13	23	16	21	34	21.4
35	Nonstop/kb	13	23	16	21	34	21.4
36	Complex/kb	13	23	16	21	34	21.4
37	SplicEntr	13	23	16	21	34	21.4
